# *Babesia divergens* egress from host cells is orchestrated by essential and druggable kinases and proteases

**DOI:** 10.1101/2022.02.17.480550

**Authors:** Brendan Elsworth, Caroline D. Keroack, Yasaman Rezvani, Jacob A. Tennessen, Samantha A. Sack, Aditya S. Paul, Cristina K. Moreira, Marc-Jan Gubbels, Kourosh Zarringhalam, Manoj T. Duraisingh

## Abstract

A unique aspect of apicomplexan biology is the requirement for egress from and invasion into host red blood cells (RBCs). The cellular mechanisms and molecular mediators of RBC egress and invasion remain poorly characterized in *Babesia* spp., a group of parasites of veterinary importance and emerging cause of zoonotic disease. Through the use of video microscopy, transcriptomics, and chemical genetics we have implicated signaling, proteases and gliding motility in egress and/or invasion by *Babesia divergens*. We developed CRISPR/Cas9 and two inducible knockdown systems to perform a genetic screen of putative mediators of egress. We found that proteases ASP2 and ASP3 are required for invasion, and the latter is also required for egress. Strikingly, parasites continue to replicate intracellularly in the absence of the protein kinases, PKG or CDPK4, indicating that they are required for exit from the replication cycle and egress. These essential molecules present druggable targets for *Babesia spp*. All together we have established a molecular framework for the spread of infection through host RBCs, with egress of *B. divergens* more closely resembling *T. gondii* than the more evolutionarily related *Plasmodium* spp.

**Highlights:**

- Egress in *Babesia divergens* requires host cell lysis and parasite motility
- Transcriptomics can be used to identify egress and invasion proteins
- Knockdown of the proteases, ASP2 and ASP3, inhibit egress and invasion
- Inhibition of PKG or CDPK4 signaling results in continued intracellular replication
