## Supplementary Table 1. Orthologs of known apicomplexan egress and invasion genes. for "*Babesia divergens* egress from host cells is orchestrated by essential and druggable kinases and proteases"

### Sheet: Orthologs of Egress Genes
Bd Gene ID	Tg Gene ID	Pf Gene ID	Bioogical role	Molecular function	Babesia divergens annotation (this paper)	Pf Gene	Plasmodium berghei ookinete miconeme proteomic evidence (Lal et al, 2009, Proteomics)	Plasmodium falciparum sporozoite surface proteomic evidence (Swearingen, 2016, Plos Pathogens)	Tg Gene	Putative localization in Bd (based on expression profile)	Tg Proteomic localization	Likely role in egress/invasion (based on orthology)	Time of maximum expression in Babesia divergens (hpi)	Time of minimum expression in Babesia divergens (hpi)	Peak expression level in Babesia divergens (CPM)	Minimum expression level in Babesia divergens (CPM)	Fold Change in expression in Babesia divergens	Cluster	Membership to cluster (1 is perfect, 0 is no membership)
Bdiv_007890	TGME49_209030	PF3D7_1246200	Invasion/motility	Glideosome	actin	ACT1	No	No	actin ACT1	IMC	cytosol	yes	12	2.20408	3643.52	1177.66	3.09387	6	0.910053
Bdiv_021160	TGME49_220400	PF3D7_0503400	Invasion/motility	Glideosome	Actin depolymerizing factor / Cofilin	ADF1	No	No	ADF	IMC	cytosol	yes	8.57143	2.44898	440.027	290.261	1.51597	6	0.437134
Bdiv_013230	TGME49_236040	PF3D7_1444800	Invasion/motility	Glideosome	Aldolase	FBPA	No	No	fructose-1,6-bisphosphate aldolase	IMC	cytosol	yes	0	4.40816	1221.19	920.146	1.32717	NA	NA
Bdiv_001550	TGME49_310030	PF3D7_0105300	Invasion/motility	Glideosome	CAP (actin interaction)	CAP	No	No	cyclase-associated protein, putative		PM - peripheral 2	yes	12	2.44898	332.229	170.076	1.95341	6	0.81611
Bdiv_008920c	TGME49_206430	PF3D7_0530900	Invasion/motility	Glideosome	Formin 1	FRM1	No	No	FRM1	IMC	N/A	yes	5.87755	0	297.651	88.4316	3.36589	4	0.884717
Bdiv_005880c	TGME49_206580	PF3D7_1219000	Invasion/motility	Glideosome	Formin 2	FRM2	No	No	FRM2	IMC	nucleus - chromatin	yes	1.71429	12	363.855	274.486	1.32558	NA	NA
Bdiv_010140c	TGME49_249850	PF3D7_0515700	Invasion/motility	Glideosome	GAP40	GAP40	No	No	GAP40	IMC	IMC	yes	7.34694	0	1655.48	469.699	3.52456	4	0.746094
Bdiv_002420	TGME49_223940	PF3D7_1222700	Invasion/motility	Glideosome	GAP45	GAP45	No	No	GAP45	IMC	IMC	yes	8.32653	0.979592	647.489	88.185	7.34239	6	0.434001
Bdiv_020490	TGME49_219320	PF3D7_0918000	Invasion/motility	Glideosome	GAP50	GAP50	Yes	Yes	GAP50	IMC	IMC	yes	7.10204	0	1112.38	334.527	3.32523	4	0.611198
Bdiv_010720	TGME49_289690	PF3D7_1462800	Invasion/motility	Glideosome	GAPDH	GAPDH	No	No	GAPDH1	IMC	cytosol	yes	0	6.85714	6423.14	3785.88	1.6966	5	0.927548
Bdiv_039980c	TGME49_202510	PF3D7_1323700	Invasion/motility	Glideosome	GAPM1	GAPM1	No	No	multi-pass transmembrane protein	IMC	N/A	yes	7.83673	0	772.628	166.454	4.6417	4	0.4329
Bdiv_023730	TGME49_206690	PF3D7_0423500	Invasion/motility	Glideosome	GAPM2	GAPM2	No	No	GAPM2B	IMC	IMC	yes	6.61224	0	896.256	286.854	3.12443	3	0.620731
Bdiv_032630c	TGME49_271970	PF3D7_1406800	Invasion/motility	Glideosome	GAPM3	GAPM3	No	No	GAPM3	IMC	IMC	yes	7.34694	0	869.11	232.808	3.73317	3	0.646042
Bdiv_038310	TGME49_257680	PF3D7_1246400	Invasion/motility	Glideosome	MTIP (Myosin interacting protein - low confidence)	MTIP	No	No	myosin light chain MLC1	IMC	IMC	yes	8.32653	1.71429	572.685	222.062	2.57894	6	0.711486
Bdiv_001770c	TGME49_235470	PF3D7_1342600	Invasion/motility	Glideosome	Myosin A	MyoA	No	No	myosin A	IMC	IMC	yes	12	1.46939	1340.58	414.748	3.23227	6	0.670432
Bdiv_024680	TGME49_243250	NA	Invasion/motility	Glideosome	Myosin B	NA	NA	NA	myosin H	IMC	apical 2	yes	5.87755	0	326.231	70.7707	4.60969	4	0.605319
Bdiv_023820c	TGME49_278870	PF3D7_1329100	Invasion/motility	Glideosome	Myosin F	MyoF	No	No	myosin F	IMC	PM - peripheral 2	yes	6.12245	0	506.091	216.962	2.33262	4	0.498534
Bdiv_003910c	TGME49_293690	PF3D7_0932200	Invasion/motility	Glideosome	Profilin	PFN	No	No	PRF	IMC	cytosol	yes	12	2.44898	686.933	226.136	3.0377	6	0.731743
Bdiv_023990c	TGME49_300130	PF3D7_1133400	Invasion/motility	Ligand	AMA1	AMA1	No	Yes	AMA1	Microneme	N/A	yes	12	2.44898	1204.56	128.64	9.36381	6	0.659311
Bdiv_033780	NA	NA	Invasion/motility	Ligand	Bd37	NA	NA	NA	NA			yes	12	2.69388	457.218	225.163	2.03061	6	0.78387
Bdiv_010240c	TGME49_265790	PF3D7_1030200	Invasion/motility	Ligand	CLAMP	CLAMP	No	No	CLAMP	Microneme	micronemes	yes	12	2.44898	377.421	44.8798	8.40958	6	0.796954
Bdiv_018780	TGME49_243930	PF3D7_0828800	Invasion/motility	Ligand	GAMA	GAMA	No	No	hypothetical protein	Microneme	micronemes	yes	11.5102	2.20408	806.722	38.2558	21.0876	6	0.86393
Bdiv_022630	NA	NA	Invasion/motility	Ligand	RAP1a	NA	NA	NA	N/A	Rhoptry		yes	6.36735	0	300.328	18.2575	16.4495	3	0.728919
Bdiv_025600	NA	NA	Invasion/motility	Ligand	RAP1b	NA	NA	NA	N/A	Rhoptry		yes	6.61224	0	8270.66	322.162	25.6724	3	0.75468
Bdiv_000370c	TGME49_300100	PF3D7_1452000	Invasion/motility	Ligand	RON2	RON2	No	Yes	RON2	Rhoptry	rhoptries 1	yes	6.12245	0	1330.39	78.2609	16.9995	3	0.520186
Bdiv_016330	TGME49_229010	PF3D7_1116000	Invasion/motility	Ligand	RON4	RON4	No	No	RON4	Rhoptry	rhoptries 1	yes	5.63265	0	1317.51	328.678	4.00851	4	0.785257
Bdiv_025310	TGME49_311470	PF3D7_0817700	Invasion/motility	Ligand	RON5	RON5	No	No	RON5	Rhoptry	rhoptries 1	yes	6.12245	0	1541.9	259.346	5.94534	4	0.525029
Bdiv_023070c	NA	NA	Invasion/motility	Ligand	RRA (RAP1 associated protein)	NA	NA	NA	N/A	Rhoptry		yes	6.36735	0	93.6646	15.5958	6.00576	3	0.728318
Bdiv_010490	TGME49_201780	PF3D7_1335900	Invasion/motility	Ligand	TRAP1	TRAP (unamed)	No	Yes	MIC2	Microneme	micronemes	yes	12	0	29.0512	21.297	1.3641	NA	NA
Bdiv_010470	NA	NA	Invasion/motility	Ligand	TRAP2 (aka P18)	NA	NA	NA	NA	Micorneme		yes	12	2.44898	2273.68	243.957	9.32003	6	0.840291
Bdiv_004480c	TGME49_218310	PF3D7_0822700	Invasion/motility	Ligand	TRAP3	TRP1	No	No	MIC14	Microneme	N/A	yes	7.83673	2.20408	63.3628	37.5014	1.68961	6	0.357569
Bdiv_020650	TGME49_277910	NA	Invasion/motility	Ligand	TRAP4	NA	NA	NA	thrombospondin type 1 domain-containing protein	Microneme	micronemes	yes	6.61224	0	237.069	121.415	1.95255	3	0.62312
Bdiv_004450	TGME49_223480	NA	Invasion/motility	Ligand	TRAP5	NA	NA	NA	sushi domain (scr repeat) domain-containing protein	Microneme	N/A	yes	3.18367	10.7755	473.604	281.902	1.68003	2	0.67025
Bdiv_023140c	NA	NA	Protease	Aspartyl Protease	ASP2	NA	NA	NA	NA	Rhoptry		yes	6.36735	0	293.484	26.9977	10.8707	3	0.881702
Bdiv_006490c	TGME49_246550	PF3D7_0808200	Protease	Aspartyl Protease	ASP3	PMX	Yes	No	ASP3	Microneme	rhoptries 2	yes	12	2.44898	1041.15	143.271	7.26701	6	0.851346
Bdiv_039880	TGME49_242720	PF3D7_1323500	Protease	Aspartyl Protease	Asp5	PMV	No	No	ASP5		Golgi	No	5.87755	0.979592	5.21776	2.90614	1.79542	3	0.272703
Bdiv_036520	TGME49_262940	PF3D7_0311700	Protease	Aspartyl Protease	Eukaryotic aspartyl protease	PMVI	No	No	aspartyl proteinase (eimepsin), putative		N/A	No	4.16327	10.5306	117.088	90.7882	1.28969	NA	NA
Bdiv_022420c	TGME49_272510	PF3D7_1033800	Protease	Aspartyl Protease	Eukaryotic aspartyl protease	PMVII	No	No	aspartyl protease		N/A	No	2.69388	8.81633	125.362	86.4522	1.45007	NA	NA
Bdiv_014760	TGME49_234220	PF3D7_1018300	Protease	Aspartyl Protease	NA	N/A	No	No	hypothetical protein		Golgi	No	10.5306	7.59184	161.763	136.7	1.18334	NA	NA
Bdiv_017150c	TGME49_304680	PF3D7_1409300	Protease	Aspartyl Protease	Putative serine esterase (DUF676);Aspartyl protease	DDI1	No	No	ubiquitin family protein		cytosol	No	12	2.69388	1015.2	781.149	1.29963	NA	NA
Bdiv_033850	TGME49_293820	PF3D7_1362400	Protease	Cysteine Protease	Calpain family cysteine protease;Calpain large subunit, domain III	Pcalp	No	No	calpain family cysteine protease domain-containing protein		PM - peripheral 2	No	0	9.55102	166.556	135.846	1.22606	NA	NA
Bdiv_037850	TGME49_232360	NA	Protease	Cysteine Protease	Exonuclease	NA	NA	NA	exonuclease		N/A	No	0	10.5306	191.835	148.117	1.29516	NA	NA
Bdiv_016030c	TGME49_243510	PF3D7_0923100	Protease	Cysteine Protease	OTU-like cysteine protease	OTU domain-containing protein, putative	No	No	OTU family cysteine protease		NA	No	4.16327	12	85.3919	69.0301	1.23702	NA	NA
Bdiv_016860c	NA	NA	Protease	Cysteine Protease	Papain family cysteine protease	NA	NA	NA	NA			yes	7.10204	1.71429	12.2115	7.29337	1.67433	3	0.348194
Bdiv_008170c	TGME49_267490	PF3D7_1247800	Protease	Cysteine Protease	Papain family cysteine protease;Cathepsin C exclusion domain	DPAP2	No	No	preprocathepsin c precursor, putative	Microneme	N/A	yes	2.93878	10.5306	67.8068	35.2596	1.92307	2	0.670996
Bdiv_030030	NA	NA	Protease	Cysteine Protease	Papain family cysteine protease;Cathepsin C exclusion domain	NA	NA	NA	NA	Micorneme		yes	11.7551	1.46939	555.556	65.1662	8.52521	6	0.611871
Bdiv_017270c	NA	NA	Protease	Cysteine Protease	Papain family cysteine protease;Cathepsin propeptide inhibitor domain (I29)	NA	NA	NA	NA			yes	2.44898	11.0204	393.105	295.909	1.32847	NA	NA
Bdiv_006310	TGME49_321530	PF3D7_1115400	Protease	Cysteine Protease	Papain family cysteine protease;Cathepsin propeptide inhibitor domain (I29)	FP3	No	No	CPL		endomembrane vesicles	yes	0	7.83673	234.264	126.245	1.85563	1	0.583208
Bdiv_002350c	NA	NA	Protease	Cysteine Protease	Peptidase family C54	NA	NA	NA	NA			No	8.32653	1.95918	38.4171	21.9191	1.75268	6	0.715087
Bdiv_032410	TGME49_216020	NA	Protease	Cysteine Protease	Peptidase family C78	NA	NA	NA	peptidase family c78 protein		ER	No	10.0408	0	107.633	74.1634	1.45129	NA	NA
Bdiv_027500c	TGME49_301222	PF3D7_1432600	Protease	Cysteine Protease	Transglutaminase-like superfamily;Rad4 beta-hairpin domain 1;Rad4 beta-hairpin domain 3	conserved Plasmodium protein, unknown function	No	No	DNA repair protein Rad4 domain-containing protein		N/A	No	0	6.12245	133.301	93.7716	1.42155	NA	NA
Bdiv_016960c	NA	NA	Protease	Cysteine Protease	Ubiquitin carboxyl-terminal hydrolase	NA	NA	NA	NA			yes	0	7.34694	210.386	172.39	1.22041	NA	NA
Bdiv_035450	TGME49_226940	PF3D7_1414700	Protease	Cysteine Protease	Ubiquitin carboxyl-terminal hydrolase	ubiquitin carboxyl-terminal hydrolase, putative	No	No	ubiquitin carboxyl-terminal hydrolase		N/A	No	5.87755	0	326.086	206.485	1.57922	4	0.899557
Bdiv_019770	TGME49_289330	PF3D7_0726500	Protease	Cysteine Protease	Ubiquitin carboxyl-terminal hydrolase	ubiquitin carboxyl-terminal hydrolase, putative	No	No	ubiquitin carboxyl-terminal hydrolase family 2 protein		NA	No	0	9.06122	723.244	403.736	1.79138	5	0.751908
Bdiv_039860c	TGME49_277895	PF3D7_0104300	Protease	Cysteine Protease	Ubiquitin carboxyl-terminal hydrolase	UBP1	No	No	ubiquitin carboxyl-terminal hydrolase		NA	No	5.87755	0.979592	50.6555	24.7639	2.04554	6	0.395735
Bdiv_016680c	TGME49_263470	PF3D7_1460400	Protease	Cysteine Protease	Ubiquitin carboxyl-terminal hydrolase, family 1	UCHL3	No	No	UCHL3		cytosol	No	7.83673	0	99.7692	58.2175	1.71373	3	0.462225
Bdiv_028810	TGME49_213870	PF3D7_0413900	Protease	Cysteine Protease	Ubiquitin carboxyl-terminal hydrolase;UBA/TS-N domain;Zn-finger in ubiquitin-hydrolases and other protein	USP13	No	No	UBA/TS-N domain-containing protein		cytosol	No	0	7.83673	217.845	135.953	1.60235	5	0.805398
Bdiv_002710	TGME49_294360	PF3D7_1317000	Protease	Cysteine Protease	Ubiquitin carboxyl-terminal hydrolase;Zn-finger in ubiquitin-hydrolases and other protein	USP39	No	No	ubiquitin specific protease 39 isoform 2, putative		nucleus - non-chromatin	No	10.2857	0	192.47	157.193	1.22442	NA	NA
Bdiv_032940	TGME49_311090	PF3D7_0527200	Protease	Cysteine Protease	Ubiquitin family;Ubiquitin carboxyl-terminal hydrolase	USP14	No	No	ubiquitin carboxyl-terminal hydrolase		cytosol	No	3.18367	0	216.738	178.428	1.21471	NA	NA
Bdiv_009150	TGME49_214470	PF3D7_1233900	Protease	Cysteine Protease	Ulp1 protease family, C-terminal catalytic domain	SENP1	No	No	Ulp1 protease family, C-terminal catalytic domain-containing protein		nucleus - chromatin	No	1.71429	7.83673	243.281	141.021	1.72514	5	0.425046
Bdiv_028830c	TGME49_290840	PF3D7_0807700	Protease	Serine Protease	DegP	DegP	No	No	serine protease		mitochondrion - soluble	No	6.12245	0	70.9824	36.4699	1.94633	3	0.651226
Bdiv_001980c	TGME49_245590	PF3D7_1345200	Protease	Serine Protease	Rhomboid family	ROM6	No	No	ROM6		N/A	yes	7.59184	1.95918	213.731	173.095	1.23476	NA	NA
Bdiv_004020c	TGME49_268590	PF3D7_0506900	Protease	Serine Protease	Rhomboid family	ROM4	No	No	ROM4		PM - integral	yes	4.16327	0	40.6134	32.2264	1.26025	NA	NA
Bdiv_003860c	NA	NA	Protease	Serine Protease	Rhomboid family	NA	NA	NA	NA			yes	2.20408	8.08163	1325.78	1046.25	1.26717	NA	NA
Bdiv_018310	NA	PF3D7_1358300	Protease	Serine Protease	Rhomboid family	ROM7	No	No	NA			yes	1.95918	10.0408	157.138	119.637	1.31346	NA	NA
Bdiv_003990	NA	NA	Protease	Serine Protease	Rhomboid family	NA	NA	NA	NA			yes	12	0	9.48196	4.57271	2.0736	6	0.449275
Bdiv_027380	NA	PF3D7_1411200	Protease	Serine Protease	Rhomboid family	ROM8	No	No	NA			yes	7.59184	0	188.866	65.2509	2.89446	4	0.625476
Bdiv_004000c	TGME49_204050	PF3D7_0507500	Protease	Serine Protease	SUB1	SUB1	No	No	SUB1	Microneme	micronemes	yes	12	3.42857	23.3189	15.4765	1.50673	6	0.31598
Bdiv_013880c	TGME49_204130	PF3D7_0923300	RBC lysis	Perforin-like	PLP1 (TgPLP1 PfPLP3)	PLP3	No	No	PLP1	Microneme	micronemes	yes	12	1.46939	439	24.1116	18.207	6	0.682991
Bdiv_004680	NA	NA	RBC lysis	Perforin-like	PLP2	NA	NA	NA	NA			yes	0	8.32653	19.4524	11.4894	1.69307	5	0.464473
Bdiv_011150	NA	NA	RBC lysis	Perforin-like	PLP3	NA	NA	NA	NA	Rhoptry		yes	6.12245	0.244898	15.0713	6.06636	2.4844	3	0.613314
Bdiv_011160c	NA	NA	RBC lysis	Perforin-like	PLP4	NA	NA	NA	NA			yes	12	1.71429	14.5212	8.46451	1.71554	6	0.701472
Bdiv_014980	NA	NA	RBC lysis	Perforin-like	PLP5	NA	NA	NA	NA			yes	1.71429	5.38776	30.4689	24.294	1.25417	NA	NA
Bdiv_018050c	NA	NA	RBC lysis	Perforin-like	PLP6	NA	NA	NA	NA			yes	6.12245	0.734694	10.3069	2.99755	3.43843	6	0.386845
Bdiv_018150c	NA	NA	RBC lysis	Perforin-like	PLP7	NA	NA	NA	NA			yes	10.5306	0	11.8175	6.30038	1.87568	3	0.399654
Bdiv_018160c	NA	NA	RBC lysis	Perforin-like	PLP8	NA	NA	NA	NA			yes	7.83673	11.0204	4.56629	3.02141	1.51131	2	0.192718
Bdiv_018170c	NA	NA	RBC lysis	Perforin-like	PLP9	NA	NA	NA	NA			yes	7.83673	1.95918	4.45566	2.91098	1.53064	3	0.266794
Bdiv_038680c	TGME49_240910	PF3D7_1243900	Signaling	Calcium responsive	DOC2	DOC2	No	No	DOC2		NA	yes	7.59184	0	186.182	59.7134	3.11793	4	0.845312
Bdiv_035940c	TGME49_224950	PF3D7_1337800	Signaling	Kinase	CDPK5	CDPK5	No	No	CDPK5		N/A	yes	7.83673	2.44898	245.815	187.963	1.30779	NA	NA
Bdiv_030560	TGME49_228750	PF3D7_1123100	Signaling	Kinase	CDPK7	CDPK7	No	No	CDPK7		nucleus - chromatin	yes	1.95918	11.0204	253.142	126.916	1.99455	2	0.846307
Bdiv_014540c	NA	NA	Signaling	Kinase	CDPK (unamed)	NA	NA	NA	NA			yes	NA	NA	NA	NA	NA	NA	NA
Bdiv_024410	TGME49_305860	PF3D7_0717500	Signaling	Kinase	CDPK4	CDPK4	No	No	CDPK3		PM - peripheral 2	yes	11.5102	2.44898	598.24	236.671	2.52773	6	0.784019
Bdiv_033990c	NA	NA	Signaling	Kinase	CamK (no EF-hands)	NA	NA	NA	NA			yes	NA	NA	NA	NA	NA	NA	NA
Bdiv_014900c	NA	NA	Signaling	Kinase	CamK (no EF-hands)	NA	NA	NA	NA			yes	0	10.7755	280.098	179.084	1.56406	5	0.796684
Bdiv_035640	TGME49_226030	PF3D7_0934800	Signaling	Kinase	PKAc1	PKAc	No	No	PKAc1		IMC	yes	12	1.95918	729.702	248.331	2.93843	6	0.842327
Bdiv_014290c	NA	NA	Signaling	Kinase	PKAc2	NA	NA	NA	NA			yes	0.244898	7.59184	47.8231	36.2213	1.3203	NA	NA
Bdiv_020500	TGME49_311360	PF3D7_1436600	Signaling	Kinase	PKG	PKG	No	No	PKG		PM - peripheral 2	yes	12	0	245.303	128.086	1.91514	6	0.625631
Bdiv_002460	TGME49_242070	PF3D7_1223100	Signaling	Kinase regulation	PKAr	PKAr	No	No	PKAr		IMC	yes	8.32653	1.46939	563.423	209.736	2.68635	6	0.563289
Bdiv_020680c	TGME49_249970	PF3D7_0414600	Signaling	Lipid signaling	APH	APH	No	No	APH		micronemes	yes	10.5306	1.46939	272.155	136.823	1.9891	6	0.756452
Bdiv_037690c	TGME49_202460	PF3D7_1471400	Signaling	Lipid signaling	DGK1	DGK	No	No	DGK1		PM - peripheral 2	yes	8.08163	0	419.549	190.277	2.20494	3	0.87158
Bdiv_034370	NA	PF3D7_0625000	Signaling	Lipid signaling	PAP	SMS1	No	No	PAP			yes	6.12245	0	40.2237	18.0548	2.22787	3	0.481844
Bdiv_023830	TGME49_248830	PF3D7_1013500	Signaling	Lipid signaling	PI-PLC	PI-PLC	No	No	PIPLC		NA	yes	4.40816	0	224	143.565	1.56027	4	0.497187
Bdiv_035380c	TGME49_310700	PF3D7_1414400	Signaling	Phosphatase	PP1	PP1	No	No	PP1		NA	yes	12	4.16327	536.924	482.505	1.11278	NA	NA
												1
												1
												1
