## Supplementary Table 2. Putative novel egress and invasion genes in B. divergens. for "*Babesia divergens* egress from host cells is orchestrated by essential and druggable kinases and proteases"

### Sheet: ALLCOMBINED_PUTATIVE
BdGene	PfGene	TgGene	1:1 ortholg	B. divergens product description	Comment	B. divergens SigP	Lal.ookinete.microneme.evidence	observed.in.swearing.plasmodium.sporozoite	TgProteomic.localization	HighBdRON2.pearson	HighBdAMA1.pearson(>0.8)
Bdiv_000370c	PF3D7_1452000	TGME49_300100	All3	membrane protein, putative	RON2	Yes	NA	yes	rhoptries 1	yes	NA
Bdiv_000940c	PF3D7_0613300	TGME49_315220	All3	conserved hypothetical protein	ROP14	No	NA	NA	rhoptries 2	NA	NA
Bdiv_001220	PF3D7_0414900	TGME49_261440	All3	conserved hypothetical protein	ARO - rhop/nuclear	No	NA	NA	rhoptries 2	NA	NA
Bdiv_001570c	PF3D7_0912400	TGME49_265830	All3	membrane protein, putative		Yes	Yes		NA	NA	NA
Bdiv_001870c	PF3D7_1343700	TGME49_262150	All3	kelch repeat and K%2B channel tetramerisation domain containing protein		No	NA	NA	apical 1	NA	NA
Bdiv_001920	PF3D7_1344200	TGME49_226830	All3	DnaK family domain containing protein		Yes	Yes		NA	NA	NA
Bdiv_001940	PF3D7_1344800	TGME49_291640	All3	aspartate transcarbamoylase, putative		Yes	Yes		NA	NA	NA
Bdiv_002490c	PF3D7_1318700	TGME49_230340	All3	hypothetical protein		No	NA	NA	apical 1	NA	NA
Bdiv_002580c	PF3D7_1316400	TGME49_301420	All3	hypothetical protein		No	NA	NA	apical 1	NA	NA
Bdiv_003210	**PF3D7_1147800	**TGME49_205320	All3	200 kDa antigen p200	MAEBL merozoite adhesive erythrocytic binding protein. Low confidence	No	NA	NA	NA	NA	Yes
Bdiv_003380c	PF3D7_1237900	TGME49_228770	All3	hypothetical protein		Yes	Yes		NA	NA	NA
Bdiv_003440	PF3D7_1309000	TGME49_259172	All3	hypothetical protein		No	NA	NA	dense granules	NA	NA
Bdiv_003510c	PF3D7_1462300	TGME49_304990	All3	hypothetical protein		Yes	Yes		NA	NA	NA
Bdiv_004000c	PF3D7_0507500	TGME49_204050	All3	subtilisin-like protein, putative	SUB1	Yes	NA	NA	micronemes	NA	NA
Bdiv_004320	PF3D7_1352500	TGME49_247350	All3	Thioredoxin family protein		Yes	Yes		NA	NA	NA
Bdiv_004890c	PF3D7_1248500	TGME49_309560	All3	conserved hypothetical protein		No	NA	NA	rhoptries 2	NA	NA
Bdiv_004940c	PF3D7_1351700	TGME49_275670	All3	membrane skeletal protein, putative		No	NA	NA	apical 1	NA	NA
Bdiv_005110	PF3D7_0308100	TGME49_271880	All3	hypothetical protein		No	NA	NA	apical 2	NA	NA
Bdiv_005720c	PF3D7_1013300	TGME49_231130	All3	conserved hypothetical protein		Yes	Yes		NA	NA	NA
Bdiv_005970	PF3D7_1247300	TGME49_270220	All3	conserved hypothetical protein		Yes	NA	NA	NA	NA	NA
Bdiv_006490c	PF3D7_0808200	TGME49_246550	All3	aspartyl protease, putative	ASP3	Yes	Yes		rhoptries 2	NA	NA
Bdiv_007880c	PF3D7_0815300	TGME49_232540	All3	FAD binding domain containing protein		Yes	NA	NA	NA	NA	NA
Bdiv_009580c	PF3D7_1455800	TGME49_205658	All3	LCCL domain-containing protein CCP2, putative		Yes	Yes		NA	NA	NA
Bdiv_009910c	PF3D7_0721400	TGME49_243730	All3	p36 protein	ROP9	No	NA	NA	rhoptries 1	NA	NA
Bdiv_010100c	PF3D7_0517800	TGME49_256030	All3	conserved hypothetical protein		No	NA	NA	apical 1	NA	NA
Bdiv_010240c	PF3D7_1030200	TGME49_265790	All3	hypothetical protein		No	NA	NA	micronemes	NA	NA
Bdiv_010410c	PF3D7_0829100	TGME49_237260	All3	conserved hypothetical protein		No	NA	NA	apical 2	NA	NA
Bdiv_010490	PF3D7_1335900	TGME49_201780	All3	thrombospondin-related anonymous protein	TRAP2 (aka P18) (TgMIC2)	Yes	NA	yes	micronemes	NA	NA
Bdiv_011270c	PF3D7_0609800	TGME49_278850	All3	Palmitoyltransferase PFA3, related		Yes	NA	NA	NA	NA	NA
Bdiv_011450c	PF3D7_1105100	TGME49_305160	All3	histone 2B protein, putative		No	NA	NA	apical 2	NA	NA
Bdiv_011800	PF3D7_1463900	TGME49_230350	All3	membrane protein, putative	RON11	Yes	NA	NA	rhoptries 2	yes	NA
Bdiv_012330c	PF3D7_0718300	TGME49_261080	All3	GCC2 and GCC3 domain containing protein		No	NA	NA	micronemes	NA	NA
Bdiv_013120c	PF3D7_1361800	TGME49_312630	All3	conserved hypothetical protein	GAC (glidesome conector)	No	NA	NA	NA	NA	Yes
Bdiv_013320c	PF3D7_1011000	TGME49_260820	All3	conserved hypothetical protein		No	NA	NA	apical 1	NA	NA
Bdiv_013820c	PF3D7_1031200	TGME49_310440	All3	phosphatidylinositol-4-phosphate 5-kinase, putative		No	NA	NA	apical 2	NA	NA
Bdiv_013880c	PF3D7_0923300	TGME49_204130	All3	MAC/perforin domain containing protein	PLP1 (TgPLP1 PfPLP3)	No	NA	NA	micronemes	NA	NA
Bdiv_015190	PF3D7_1444300	TGME49_240860	All3	acyltransferase family protein	(Pf ISP1)	Yes	Yes		NA	NA	NA
Bdiv_016060	PF3D7_1141300	TGME49_208340	All3	hypothetical protein		No	NA	NA	apical 2	NA	NA
Bdiv_016330	PF3D7_1116000	TGME49_229010	All3	hypothetical protein	RON4	Yes	NA	NA	rhoptries 1	NA	NA
Bdiv_017800	PF3D7_1128900	TGME49_223790	All3	hypothetical protein		No	NA	NA	apical 1	NA	NA
Bdiv_017880	PF3D7_1025700	TGME49_320005	All3	conserved hypothetical protein		Yes	NA	NA	NA	NA	NA
Bdiv_018420c	PF3D7_0609100	TGME49_225530	All3	conserved hypothetical protein		Yes	NA	NA	NA	NA	NA
Bdiv_018840c	PF3D7_0407100	TGME49_247920	All3	hypothetical protein		Yes	NA	NA	NA	NA	NA
Bdiv_019030	PF3D7_0827900	TGME49_211680	All3	protein disulfide-isomerase		Yes	NA	yes	NA	NA	NA
Bdiv_019420c	PF3D7_1204400	TGME49_254670	All3	hypothetical protein, conserved		Yes	NA	NA	NA	NA	NA
Bdiv_020490	PF3D7_0918000	TGME49_219320	All3	acid phosphatase, putative	GAP50	Yes	Yes	yes	NA	yes	NA
Bdiv_020670	PF3D7_1244200	TGME49_214520	All3	hypothetical protein, conserved		No	NA	NA	apical 2	NA	NA
Bdiv_020680c	PF3D7_0414600	TGME49_249970	All3	conserved hypothetical protein		No	NA	NA	micronemes	NA	NA
Bdiv_023170	PF3D7_1430700	TGME49_293180	All3	glutamate dehydrogenase, putative		No	NA	yes	NA	NA	NA
Bdiv_023270	PF3D7_1431500	TGME49_233010	All3	mitogen activated protein kinase, putative		No	NA	NA	dense granules	NA	NA
Bdiv_023990c	PF3D7_1133400	TGME49_300130	All3	apical membrane antigen 1		Yes	NA	yes	NA	NA	NA
Bdiv_024700	PF3D7_0214900	TGME49_297960	All3	conserved hypothetical protein	RON6	Yes	NA	NA	rhoptries 1	yes	NA
Bdiv_025310	PF3D7_0817700	TGME49_311470	All3	membrane protein, putative	RON5	Yes	NA	NA	rhoptries 1	yes	NA
Bdiv_025340c	PF3D7_0817600	TGME49_253600	All3	hypothetical protein		No	NA	NA	apical 1	NA	NA
Bdiv_027540	PF3D7_1114400	TGME49_213420	All3	hypothetical protein		Yes	NA	NA	NA	NA	NA
Bdiv_028200c	PF3D7_0723100	TGME49_266630	All3	hypothetical protein		No	NA	NA	apical 1	NA	NA
Bdiv_028210	PF3D7_0723200	TGME49_218510	All3	membrane protein, putative,hypothetical protein		Yes	NA	NA	NA	NA	NA
Bdiv_028910c	PF3D7_1234100	TGME49_276180	All3	bromodomain containing protein		No	NA	NA	apical 2	NA	NA
Bdiv_029390	PF3D7_0216600	TGME49_300250	All3	Mtn3/RAG1IP-like protein, putative		Yes	Yes		NA	NA	NA
Bdiv_029920	PF3D7_0209600	TGME49_208420	All3	hypothetcial protein		No	NA	NA	apical 1	NA	NA
Bdiv_030040c	PF3D7_0928400	TGME49_304890	All3	hypothetical protein, conserved		Yes	NA	NA	NA	NA	NA
Bdiv_030730	PF3D7_0825600	TGME49_286070	All3	hypothetical protein, conserved		No	NA	NA	apical 2	NA	NA
Bdiv_030950c	PF3D7_1440400	TGME49_242320	All3	B-box zinc finger domain-containing protein		No	NA	NA	apical 2	NA	NA
Bdiv_032650	PF3D7_1407000	TGME49_263410	All3	LCCL domain containing protein		Yes	Yes		NA	NA	NA
Bdiv_032880	PF3D7_1251200	TGME49_216970	All3	WD domain, G-beta repeat containing protein	coronin	No	NA	NA	NA	NA	Yes
Bdiv_033110	PF3D7_1031700	TGME49_226825	All3	protein phosphatase inhibitor family protein		Yes	NA	NA	NA	NA	NA
Bdiv_033220	PF3D7_1454400	TGME49_261600	All3	metallopeptidase M24 family protein		No	Yes		NA	NA	NA
Bdiv_033250c	PF3D7_0905100	TGME49_259640	All3	hypothetical protein		No	NA	NA	dense granules	NA	NA
Bdiv_033720	PF3D7_0917900	TGME49_311720	All3	heat shock protein 70 precursor, putative		Yes	NA	yes	NA	NA	NA
Bdiv_033760	PF3D7_1105800	TGME49_215430	All3	conserved hypothetical protein		No	Yes		NA	NA	NA
Bdiv_034340c	PF3D7_0109100	TGME49_256040	All3	conserved hypothetical protein		Yes	Yes		NA	NA	NA
Bdiv_034910c	PF3D7_1332200	TGME49_306350	All3	hypothetical protein		No	NA	NA	apical 1	NA	NA
Bdiv_035060	PF3D7_1475500	TGME49_223700	All3	LCCL domain containing protein		Yes	Yes		NA	NA	NA
Bdiv_035350c	PF3D7_1104400	TGME49_209950	All3	conserved hypothetical protein		Yes	Yes		NA	NA	NA
Bdiv_036070c	PF3D7_1140000	TGME49_297070	All3	membrane protein, putative	yes (carbonic acid)	Yes	NA	NA	rhoptries 2	yes	NA
Bdiv_038530	PF3D7_0904200	TGME49_273040	All3	conserved hypothetical protein		Yes	Yes		NA	NA	NA
Bdiv_038560c	PF3D7_0904700	TGME49_227970	All3	conserved hypothetical protein		No	Yes		NA	NA	NA
Bdiv_038660	PF3D7_1441600	TGME49_312660	All3	conserved hypothetical protein		No	NA	NA	apical 2	NA	NA
Bdiv_039160	PF3D7_0216800	TGME49_319500	All3	membrane protein, putative	TMEM121 protein	Yes	NA	NA	NA	yes	NA
Bdiv_039530	PF3D7_1446600	TGME49_250340	All3	centrin, putative		No	NA	NA	apical 2	NA	NA
Bdiv_040020	PF3D7_1330600	TGME49_262380	All3	translation elongation factor Tu		Yes	NA	NA	apical 2	NA	NA
Bdiv_000190	NA	NA	Bd	hypothetical protein, conserved	paralog of (Bdiv_002280c). B. divergens specific	No	NA	NA	NA	NA	Yes
Bdiv_000320c	NA	NA	Bd	hypothetical protein	Found in all/most piroplasms	Yes	NA	NA	NA	NA	Yes
Bdiv_001540	NA	NA	Bd	membrane protein, putative	Found in all/most Babesia spp.	Yes	NA	NA	NA	yes	NA
Bdiv_002280c	NA	NA	Bd	hypothetical protein, conserved	paralog of (Bdiv_000190). B. divergens specific	No	NA	NA	NA	NA	Yes
Bdiv_003310c	NA	NA	Bd	hypothetical protein	Found in few Babesia spp.	Yes	NA	NA	NA	yes	NA
Bdiv_003930c	NA	NA	Bd	hypothetical protein	Found in all/most piroplasms	No	NA	NA	NA	NA	Yes
Bdiv_005810	NA	NA	Bd	hypothetical protein	Found in all/most piroplasms	No	NA	NA	NA	NA	Yes
Bdiv_005990	NA	NA	Bd	hypothetical protein	Found in all/most piroplasms	Yes	NA	NA	NA	yes	NA
Bdiv_007930c	NA	NA	Bd	hypothetical protein	Found in all/most Babesia spp.	No	NA	NA	NA	NA	Yes
Bdiv_009990c	NA	NA	Bd	hypothetical protein	Found in all/most Babesia spp.	Yes	NA	NA	NA	yes	NA
Bdiv_011150	NA	NA	Bd	mac/perforin domain containing protein	PLP3	Yes	NA	NA	NA	yes	NA
Bdiv_011730c	NA	NA	Bd	membrane protein, putative	Found in all/most Babesia spp.	Yes	NA	NA	NA	yes	NA
Bdiv_012620	NA	NA	Bd	hypothetical protein, conserved	Divergent from other Babesia spp	No	NA	NA	NA	NA	Yes
Bdiv_013630c	NA	NA	Bd	hypothetical protein	Has paralogue Bdiv_002010 . Found in all/most piroplasms.	Yes	NA	NA	NA	NA	Yes
Bdiv_015350c	NA	NA	Bd	hypothetical protein	Found in few Babesia spp.	Yes	NA	NA	NA	yes	NA
Bdiv_017840c	NA	NA	Bd	hypothetical protein	Found in few piroplasms	Yes	NA	NA	NA	yes	NA
Bdiv_018780	NA	NA	Bd	membrane protein, putative	Eukaryotic all	Yes	NA	NA	NA	NA	Yes
Bdiv_021610	NA	NA	Bd	membrane protein, putative	Found in few Babesia spp.	Yes	NA	NA	NA	NA	Yes
Bdiv_021720	NA	NA	Bd	membrane protein, putative	Found in few Babesia spp.	Yes	NA	NA	NA	yes	NA
Bdiv_021770	NA	NA	Bd	hypothetical protein, conserved	divergens unique	No	NA	NA	NA	NA	Yes
Bdiv_021910	NA	NA	Bd	membrane protein, putative	Found in all/most piroplasms. Membrane protein	Yes	NA	NA	NA	NA	Yes
Bdiv_022630	NA	NA	Bd	rhoptry-associated protein 1 (RAP-1)	RAP1 (ortholog of Bdiv_025600). Found in all/most Babesia spp.	Yes	NA	NA	NA	yes	NA
Bdiv_023070c	NA	NA	Bd	RAP-1 related antigen (RRA)	rra	Yes	NA	NA	NA	yes	NA
Bdiv_023140c	NA	NA	Bd	aspartyl protease, putative	BdAsp2. Found in all/most piroplasms.	Yes	NA	NA	NA	yes	NA
Bdiv_023800	NA	NA	Bd	hypothetical protein, conserved	Found in few Babesia spp.	Yes	NA	NA	NA	yes	NA
Bdiv_023860c	NA	NA	Bd	hypothetical protein		Yes	NA	NA	NA	yes	NA
Bdiv_024320	NA	NA	Bd	hypothetical protein	Found in few Babesia spp.	Yes	NA	NA	NA	yes	NA
Bdiv_024770c	NA	NA	Bd	hypothetical protein	Found in few Babesia spp.	Yes	NA	NA	NA	yes	NA
Bdiv_025600	NA	NA	Bd	rhoptry-associated protein 1 (RAP-1)	RAP1 (ortholog of Bdiv_022630). Found in all/most Babesia spp.	Yes	NA	NA	NA	yes	NA
Bdiv_029120c	NA	NA	Bd	membrane protein, putative	Found in few Babesia spp.	Yes	NA	NA	NA	yes	NA
Bdiv_032750	NA	NA	Bd	hypothetical protein	Found in all/most piroplasms	No	NA	NA	NA	NA	Yes
Bdiv_034320c	NA	NA	Bd	hypothetical protein, conserved	Divergent from other Babesia spp	Yes	NA	NA	NA	NA	Yes
Bdiv_035910c	NA	NA	Bd	hypothetical protein	Found in few piroplasms	Yes	NA	NA	NA	yes	NA
Bdiv_037310c	NA	NA	Bd	hypothetical protein	Found in few Babesia spp.	No	NA	NA	NA	NA	Yes
Bdiv_037450c	NA	NA	Bd	membrane protein, putative	RASP1 (PfMAg-1)	Yes	NA	NA	NA	NA	Yes
Bdiv_039920	NA	NA	Bd	hypothetical protein	Found in all/most piroplasms	Yes	NA	NA	NA	yes	NA
Bdiv_040540	NA	NA	Bd	hypothetical protein	Found in all/most piroplasms	No	NA	NA	NA	NA	Yes
Bdiv_012700	PF3D7_0408600	NA	Bd-Pf	conserved membrane protein	(Pf sporozoite invasion-associated protein 1)	Yes	NA	yes	NA	NA	NA
Bdiv_015150c	PF3D7_0104700	NA	Bd-Pf	conserved hypothetical protein		Yes	NA	NA	NA	NA	NA
Bdiv_021060	PF3D7_1222300	NA	Bd-Pf	heat shock protein 90, putative		Yes	NA	yes	NA	NA	NA
Bdiv_023260c	PF3D7_1431400	NA	Bd-Pf	membrane protein, putative	SRA	Yes	NA	NA	NA	yes	NA
Bdiv_023500	PF3D7_0709200	NA	Bd-Pf	hypothetical protein		Yes	NA	NA	NA	NA	NA
Bdiv_026900	PF3D7_1208200	NA	Bd-Pf	GCC2 and GCC3 domain containing protein		Yes	NA	NA	NA	NA	NA
Bdiv_027180	PF3D7_1323600	NA	Bd-Pf	hypothetical protein		Yes	Yes		NA	NA	NA
Bdiv_027450	PF3D7_0210600	NA	Bd-Pf	conserved hypothetical protein	RASP1/PfMAg-1	No	NA	NA	NA	NA	Yes
Bdiv_028030	PF3D7_1216600	NA	Bd-Pf	membrane protein, putative	CelTOS. conserved in bab and theil. Possible cell traversal protein	Yes	Yes		NA	NA	Yes
Bdiv_034730c	PF3D7_1014200	NA	Bd-Pf	membrane protein, putative		Yes	NA	NA	NA	NA	NA
Bdiv_036350	PF3D7_0812900	NA	Bd-Pf	membrane protein, putative		Yes	NA	NA	NA	NA	NA
Bdiv_039870c	PF3D7_1322000	NA	Bd-Pf	hypothetical protein, conserved		No	Yes		NA	NA	NA
Bdiv_001370c	NA	TGME49_222350	Bd-Tg	hypothetical protein		No	NA	NA	apical 1	NA	NA
Bdiv_007590c	NA	TGME49_304720	Bd-Tg	conserved hypothetical protein		No	NA	NA	dense granules	NA	NA
Bdiv_013600	NA	TGME49_272350	Bd-Tg	mRNA export protein, putative		No	NA	NA	dense granules	NA	NA
Bdiv_020650	NA	TGME49_277910	Bd-Tg	hypothetical protein		No	NA	NA	micronemes	NA	NA
Bdiv_024680	NA	TGME49_243250	Bd-Tg	myosin B	MyoB	No	NA	NA	apical 2	NA	NA
Bdiv_026510c	NA	TGME49_216820	Bd-Tg	transporter, putative		No	NA	NA	micronemes	NA	NA
Bdiv_026920	NA	TGME49_292020	Bd-Tg	GCC2 and GCC3 domain containing protein		No	NA	NA	micronemes	NA	NA
Bdiv_031730c	NA	TGME49_205330	Bd-Tg	membrane protein, putative		Yes	NA	NA	NA	NA	NA
Bdiv_036290	NA	TGME49_320580	Bd-Tg	hypothetical protein		Yes	NA	NA	NA	yes	NA
Bdiv_036750c	NA	TGME49_315160	Bd-Tg	conserved hypothetical protein	RASP2	No	NA	NA	rhoptries 2	NA	Yes
Bdiv_038750c	NA	TGME49_205680	Bd-Tg	hypothetical protein		No	NA	NA	micronemes	NA	NA
**Identified through literature.
